# Mites alight! Sunflower crop area and pollen supplementation enhance honey bee resistance to *Varroa destructor*

**DOI:** 10.1101/2021.08.04.454914

**Authors:** Evan C Palmer-Young, Rosemary Malfi, Yujun Zhou, Bryanna Joyce, Hannah Whitehead, Jennifer I Van Wyk, Kathy Baylis, Kyle Grubbs, Dawn Lopez, Jay D Evans, Rebecca E Irwin, Lynn S Adler

## Abstract

Anthropogenic landscape changes can affect parasite epidemiology in wild and agricultural animals. Honey bees are agricultural animals whose services are threatened by loss of floral resources and by parasites, most notably the invasive mite *Varroa destructor*. Existing mite control strategies rely heavily on chemical treatments that can adversely affect bees. Alternative, pesticide-free control methods are urgently needed to maintain effective pollination services. Many flowering plants provide nectar and pollen that enhance resistance to parasites in animals. Enrichment of landscapes with antiparasitic floral resources could therefore provide a sustainable means of parasite control in pollinators.

Floral rewards of Asteraceae plants have been shown to reduce parasitic infection in diverse bee species, including honey and bumble bees. Here, we tested the effects of sunflower (*Helianthus annuus*) cropland and pollen supplementation on honey bee resistance to macro- and microparasites. Our results show that each doubling of sunflower crop area is associated with a 28% reduction in mite infestation intensity. Late-summer supplementation of colonies with sunflower pollen reduced mite infestation by 2.75-fold relative to an artificial pollen. Our findings suggest the potential for sunflower plantings or pollen supplements to counteract a main driver of honey bee losses worldwide.
