## Supplementary material for "Mites alight! Sunflower crop area and pollen supplementation enhance honey bee resistance to *Varroa destructor*": Cage_trials.csv

Sample	Pollen.sunflower.pct	Target	Ct	Actin	RPS5	Mean.controls	dCt
25	No pollen	DWV	15.589208780278101	25.968155831201052	26.19721474082035	26.0826852860107	-10.4934765057326
26	No pollen	DWV	15.3765347259208	25.5871936576064	26.410491334756152	25.998842496181275	-10.622307770260475
27	No pollen	DWV	15.8804145868281	24.84921577079275	26.204727105202302	25.526971437997524	-9.646556851169423
28	No pollen	DWV	15.28606472606845	25.542060099287603	26.1290538382163	25.835556968751952	-10.549492242683502
29	No pollen	DWV	14.488465198177849	24.51496358736395	25.33240661228335	24.92368509982365	-10.435219901645802
30	No pollen	DWV	13.934986742488249	23.84278963755355	24.67350663623485	24.2581481368942	-10.32316139440595
25	No pollen	VDV	22.843978468819	25.968155831201052	26.19721474082035	26.0826852860107	-3.2387068171917015
26	No pollen	VDV	23.21016653884965	25.5871936576064	26.410491334756152	25.998842496181275	-2.788675957331627
27	No pollen	VDV	22.61079865633285	24.84921577079275	26.204727105202302	25.526971437997524	-2.916172781664674
28	No pollen	VDV	28.307678541361298	25.542060099287603	26.1290538382163	25.835556968751952	2.472121572609346
29	No pollen	VDV	25.80695912392325	24.51496358736395	25.33240661228335	24.92368509982365	0.8832740240995989
30	No pollen	VDV	21.75378755216045	23.84278963755355	24.67350663623485	24.2581481368942	-2.5043605847337496
2	100	DWV	19.9482589798929	30.845427103867	32.21262762473665	31.529027364301825	-11.580768384408927
3	100	DWV	19.584910277539052	30.2044387895322	32.24696795563185	31.225703372582025	-11.640793095042973
5	100	DWV	16.93438588792155	27.03070692003455	27.7222691430997	27.376488031567128	-10.442102143645577
6	100	DWV	16.31313963446035	26.05529468930915	27.860220487167147	26.95775758823815	-10.6446179537778
1	100	VDV	22.07510381593835	28.65261692700545	30.44052263079015	29.546569778897798	-7.471465962959449
2	100	VDV	28.48414093857675	30.845427103867	32.21262762473665	31.529027364301825	-3.0448864257250747
3	100	VDV	24.98787684317925	30.2044387895322	32.24696795563185	31.225703372582025	-6.237826529402774
4	100	VDV	29.1989016604593	26.222929974863348	26.81015123149035	26.51654060317685	2.6823610572824492
5	100	VDV	24.65693158613125	27.03070692003455	27.7222691430997	27.376488031567128	-2.7195564454358774
6	100	VDV	30.8435075900082	26.05529468930915	27.860220487167147	26.95775758823815	3.8857500017700524
13	33	DWV	18.02517177564085	26.3804851559726	28.44365804972345	27.412071602848023	-9.386899827207174
14	33	DWV	19.06717064514535	28.290431533002298	30.71961553531965	29.505023534160976	-10.437852889015627
15	33	DWV	18.84986941979755	29.032710437017002	30.4143866058335	29.72354852142525	-10.873679101627701
16	33	DWV	19.03301012483135	28.9442743628255	30.189501511434848	29.566887937130176	-10.533877812298826
17	33	DWV	19.530256454826002	29.1679705928641	31.257268951353403	30.212619772108752	-10.68236331728275
18	33	DWV	19.6313084358662	29.057031240850698	29.453722797383648	29.255377019117173	-9.624068583250974
13	33	VDV	25.83618960827195	26.3804851559726	28.44365804972345	27.412071602848023	-1.575881994576072
14	33	VDV	23.826923412558898	28.290431533002298	30.71961553531965	29.505023534160976	-5.678100121602078
15	33	VDV	23.314557652678403	29.032710437017002	30.4143866058335	29.72354852142525	-6.408990868746848
16	33	VDV	22.800173842408903	28.9442743628255	30.189501511434848	29.566887937130176	-6.766714094721273
17	33	VDV	31.53881119688545	29.1679705928641	31.257268951353403	30.212619772108752	1.3261914247766988
18	33	VDV	28.278247113369552	29.057031240850698	29.453722797383648	29.255377019117173	-0.9771299057476206
10	67	DWV	17.1920802270324	28.3126149577308	28.6603507839301	28.48648287083045	-11.294402643798051
11	67	DWV	18.705548477289902	26.318819315018303	26.490333679067	26.40457649704265	-7.699028019752749
7	67	DWV	16.28959691954825	26.469984833088752	27.403764646488902	26.936874739788827	-10.647277820240578
9	67	DWV	16.28423404349935	28.87374246399805	30.429958751628	29.651850607813024	-13.367616564313675
10	67	VDV	30.865054407225898	28.3126149577308	28.6603507839301	28.48648287083045	2.378571536395448
11	67	VDV	30.296405457992797	26.318819315018303	26.490333679067	26.40457649704265	3.8918289609501464
12	67	VDV	22.090257573257	26.181930421919752	27.5386471148896	26.860288768404676	-4.770031195147677
7	67	VDV	22.73068061034245	26.469984833088752	27.403764646488902	26.936874739788827	-4.206194129446377
8	67	VDV	20.6450366764361	25.9125453913196	27.05886923456535	26.485707312942473	-5.840670636506374
9	67	VDV	23.83271991428805	28.87374246399805	30.429958751628	29.651850607813024	-5.819130693524976
19	0	DWV	15.6182492728631	26.472586792580252	27.7276850340104	27.100135913295325	-11.481886640432226
20	0	DWV	15.163767891478951	26.21890214215065	26.81286464308225	26.515883392616452	-11.3521155011375
21	0	DWV	15.36225178396365	25.8799574891835	27.63972607276805	26.759841780975776	-11.397589997012126
24	0	DWV	17.73615655259175	26.5514850566376	27.549936497441003	27.0507107770393	-9.314554224447548
19	0	VDV	35.5958897600918	26.472586792580252	27.7276850340104	27.100135913295325	8.495753846796475
20	0	VDV	22.150557260531947	26.21890214215065	26.81286464308225	26.515883392616452	-4.365326132084505
21	0	VDV	22.2391738202535	25.8799574891835	27.63972607276805	26.759841780975776	-4.520667960722275
24	0	VDV	31.05834919391915	26.5514850566376	27.549936497441003	27.0507107770393	4.00763841687985
