## Supplementary material for "Mites alight! Sunflower crop area and pollen supplementation enhance honey bee resistance to *Varroa destructor*": landscape_dataset_v0.csv

sampleid	lat	long	state	month	year	sunflower_acres	mites_per_100	nosema_10e6_per_bee	average_mintemp	average_precip
NY 10-2010	43.7638	-76.035797	NY	8	2010	0	9.2409239	0.050000001	15.881378	126
NY 06-2010	44.96345	-74.79435	NY	8	2010	0	8.1804285	0	16	82.948715000000007
SD 09-2010	44.69309	-97.95256	SD	9	2010	0.222395	0.33755276	0	16.960844	54
SD 03-2010	45.52554	-99.991608	SD	8	2010	0	0.80142474	0	15	30.36026
NY 22-2010	44.20674	-76.037933	NY	8	2010	0	1.1838989	0.16666667	16	117.39102
SD 14-2010	43.12914	-98.382332	SD	9	2010	0	15.98579	0	9	118.48895
SD 11-2010	44.3743	-98.310913	SD	9	2010	0	0.64205456	0.050000001	9	104.01105
NY 05-2010	43.0337	-78.064903	NY	8	2010	0	2.546917	0	17	112.55408
SD 13-2010	43.28682	-98.839539	SD	9	2010	0	0.81833059	0	9	77.193321
SD 04-2010	45.53315	-100.18729	SD	8	2010	132.10263	0.36068529	0	15	35.03199
SD 01-2010	44.48066	-101.81233	SD	8	2010	189.258145	8.4507046	0	15	55.96664
NY 08-2010	42.85345	-78.009903	NY	9	2010	0	8.1470804	0	15	91.411118
SD 02-2010	43.92645	-101.14883	SD	8	2010	1.33437	10.069445	0	16	68.736259
SD 12-2010	44.83216	-98.518593	SD	9	2010	0	24.121094	0	8	121.57406
SD 05-2010	43.7568	-100.02617	SD	8	2010	343.155485	0.23328149	0	16	92.27356
SD 10-2010	42.90626	-96.711639	SD	9	2010	0	0.22900763	0	9	137.83513
SD 06-2010	44.34509	-98.38195	SD	8	2010	0	0.59121621	0	17	53.694843
SD 07-2010	44.30902	-98.513641	SD	8	2010	0	0.94696969	0	17	54.386429
SD 08-2010	44.81948	-99.455032	SD	8	2010	0	13.458111	0.033333331	15	27.461317
SD 05-2011	44.69499	-100.54326	SD	9	2011	403.86932	0.52356023	0	8	17
SD 04-2011	45.4099	-97.169991	SD	9	2011	0	10.662604	0	14.721189	43.614292
NY 16-2011	47.7369	-98.8675	NY	8	2011	0.44479	6.4573989	0	15.754295	25.530745
SD 03-2011	42.94266	-96.780922	SD	8	2011	0	1.6728624	0.050000001	15	70.135834
SD 06-2011	44.62224	-98.468323	SD	9	2011	0	0.52750564	0.25	7	18.523771
SD 01-2011	45.5254	-100.03304	SD	8	2011	346.49141	0	0.25	14	90.316788
SD 02-2011	43.73505	-100.01605	SD	8	2011	40.47589	0	0.1	15.620405	81.567635
SD 08-2011	44.90048	-98.731789	SD	9	2011	0	2.615694	0	7	22
NY 04-2011	48.51418	-100.84016	NY	8	2011	342.04351	0.34904015	2.95	16	83.326599
NY 25-2011	46.93944	-100.4625	NY	8	2011	51.818035	0	1.85	12	172.90872
GA 14-2011	31.17346	-82.124489	GA	9	2011	0	1.1283498	0.050000001	17	127.38799
GA 04-2011	32.15095	-82.5634	GA	8	2011	0	0.86642599	0.050000001	22	75
SD 07-2011	44.40282	-98.838676	SD	9	2011	0	7.844523	0	7	17.588011
GA 06-2011	31.49	-84.246773	GA	8	2011	0	9.9038458	0.050000001	22	153.75658
GA 21-2011	31.53282	-81.84726	GA	9	2011	0	0.84666038	0	18	102.36138
NY 19-2011	47.37472	-99.313614	NY	8	2011	0	0.95799559	0.25	16.760942	136.77705
GA 17-2011	31.47688	-82.159843	GA	8	2011	0	1.4333895	0.050000001	21.482714	82.502411
NY 06-2011	48.7758	-100.3223	NY	8	2011	17.569205	0	0.40000001	16	77.852158
GA 19-2011	31.57684	-81.969109	GA	9	2011	0	0.34562212	0	17	106.73727
GA 08-2011	31.49707	-82.343903	GA	8	2011	0	1.0542169	0	22	78
GA 02-2011	31.23786	-83.628082	GA	8	2011	0	1.0224949	0	22	134
NY 05-2011	48.20908	-100.17198	NY	8	2011	95.407455	11.312217	0.94999999	14.174746	59
NY 09-2011	48.3705	-100.1813	NY	8	2011	19.12597	0	0.64999998	15.120363	28.36772
GA 07-2011	30.91332	-84.53656	GA	8	2011	0	7.7283373	0	22	56
GA 02-2012	31.55252	-82.117737	GA	9	2012	0	2.1288517	0	21	227.3998
SD 07-2012	43.10751	-98.044212	SD	9	2012	0	7.8682079	0	9	8
SD 09-2012	43.38944	-99.519279	SD	9	2012	0	3.4358323	0	8	4.5071173
NY 04-2012	43.16812	-78.495987	NY	8	2012	0	1.8005391	0	16	49.661434
GA 04-2012	32.9407	-82.147293	GA	9	2012	0	3.4285715	0.2	20	221.08002
GA 24-2012	31.4472	-82.270142	GA	8	2012	0	0.31910276	0.1	21	213.11169
GA 19-2012	31.45709	-82.240471	GA	8	2012	0	0.50530255	0	21	214.34996
GA 05-2012	31.88294	-83.450058	GA	9	2012	0	7.3544574	0	21	160
SD 10-2012	43.16706	-96.978279	SD	9	2012	0	10.499249	0.15000001	8	15
SD 06-2012	45.85789	-99.960258	SD	9	2012	0	26.076458	0	5.5253878	2.5253878
SD 04-2012	43.49711	-100.17085	SD	8	2012	1205.82569	0	0.15000001	14	16
GA 06-2012	32.19953	-82.044113	GA	8	2012	0	0	0	21	219
SD 03-2012	43.3015	-98.869118	SD	8	2012	0	0.62244177	0.050000001	14	25
GA 17-2012	32.04935	-82.542168	GA	8	2012	0	5.2365341	0	21	191
NY 01-2012	42.94159	-76.927147	NY	8	2012	0	0.53149605	0	18	72.384926
GA 16-2012	31.62987	-82.217178	GA	8	2012	0	6.3616071	0.1	21	228
SD 22-2012	45.0382	-101.15651	SD	9	2012	884.909705	0.25152439	0	8	0
NY 02-2012	43.90358	-75.590767	NY	8	2012	0	3.711448	0.60000002	13	70.309875
GA 15-2012	31.19666	-82.284653	GA	9	2012	0	2.7787499	0.44999999	21	209.94487
SD 01-2012	44.11586	-98.166428	SD	8	2012	0	0.10188416	0.1	19	8
SD 02-2012	43.28102	-99.390877	SD	8	2012	0	3.8345864	0	13	23
SD 08-2012	43.88831	-96.92379	SD	9	2012	0	19.187651	0	7	28
SD 20-2012	44.05019	-103.16555	SD	8	2012	0.44479	4.1121254	0	14	14.364832
SD 23-2012	44.41894	-103.43501	SD	8	2012	0	2.754967	0	14	18.563854
NY 13-2012	43.34958	-73.446785	NY	8	2012	0	14.94713	0	13.631922	77.254967
SD 05-2012	43.51022	-97.890083	SD	8	2012	0	0	0	14	30.277348
SD 24-2012	43.31814	-103.348	SD	9	2012	1.33437	0.90685922	0	12	8
GA 13-2012	31.03952	-83.054497	GA	8	2012	0	3.2929714	0	21.318882	207.63777
SD 21-2012	44.54418	-103.87336	SD	9	2012	17.34681	5.6485839	0	9	0
NY 07-2012	43.03243	-75.296326	NY	9	2012	0	0.55902779	0.85000002	14	94
NY 14-2012	43.06688	-74.975983	NY	9	2012	0	4.743083	0	14.5781	99.578102
GA 21-2012	31.35118	-83.224411	GA	8	2012	0	1.5240642	0	22	109.69089
GA 09-2012	31.22702	-83.024429	GA	8	2012	0	0.82606232	0	21	215
SD 19-2012	44.72038	-102.62913	SD	9	2012	0.222395	2.1174219	0	5	0
NY 03-2012	44.73312	-75.297997	NY	8	2012	0	0.47501811	0	15	48.723511
GA 14-2012	31.08382	-83.092682	GA	8	2012	0	3.2075188	0	21.031614	207.06322
WI 21-2013	42.58118	-88.37782	WI	9	2013	0	22.4112754158965	0	10.22	73.64
GA 04-2013	31.62994	-82.21712	GA	8	2013	0	0.793929712460064	0.05	21.86	222.73
WI 05-2013	42.93134	-88.31207	WI	9	2013	2.22395	0.488780487804878	0	14.31	79.48
SD 03-2013	45.85789	-99.96026	SD	9	2013	245.07929	0.200600600600601	0	10.54	79.58
WI 09-2013	43.58003	-88.32409	WI	9	2013	0	5.16761768901569	0.15	9.64	91.18
NY 15-2013	43.32389	-77.99234	NY	8	2013	0.222395	5.55770136599152	0.95	15.29	56.42
WI 14-2013	44.0788	-88.10958	WI	9	2013	0	8.53917438921651	0.25	9.61	55.99
GA 08-2013	31.65123	-82.2128	GA	8	2013	0	0.821705426356589	0.05	21.79	223.75
WI 07-2013	43.59198	-90.38734	WI	9	2013	0	1.77600554785021	0.2	10.75	63.14
GA 10-2013	32.03696	-82.4121	GA	8	2013	0	0.250212765957447	0	21.78	250.67
GA 07-2013	31.68489	-82.50017	GA	9	2013	0	0.200990799716914	0.1	19.77	49.97
GA 14-2013	31.8055	-82.6414	GA	9	2013	0	0.0922693266832918	0	19.56	63.3
ND 09-2013	48.016718	-98.050238	ND	8	2013	0	0.343478260869565	1.9	10.16	25.72
WI 17-2013	43.7844397	-88.7878678	WI	8	2013	0	9.75122910521141	0.05	13.92	37.65
WI 02-2013	42.96031	-88.16153	WI	9	2013	0	6.0496	0	10.8	58.96
WI 12-2013	42.85769	-88.41086	WI	8	2013	0	15.9950186799502	0	14.23	88.35
SD 02-2013	44.89317	-99.06302	SD	9	2013	737.46182	0.867602196461257	0	11.44	38.85
WI 15-2013	42.70049	-89.10715	WI	9	2013	0	0.528301886792453	0.45	11.1	50.78
NY 23-2013	43.000567	-78.437086	NY	8	2013	0	3.33654729109275	0.75	14.44	104.68
GA 05-2013	32.1892	-83.86186	GA	9	2013	0.667185	3.04162219850587	0	19.61	56.13
WI 01-2013	42.51412	-89.033257	WI	9	2013	0	12.4235668789809	0.2	11.27	41.72
ND 17-2013	48.70441	-101.29355	ND	8	2013	40.698285	0.320469798657718	0.8	12.27	56.25
ND 07-2013	48.31374	-102.67737	ND	8	2013	211.052855	0	0.75	12.83	51.53
GA 18-2013	32.23385	-83.81083	GA	9	2013	3.11353	0.75054704595186	0.1	19.26	56.9
GA 17-2013	32.40414	-81.95409	GA	9	2013	0	1.47727272727273	0	19.03	51.79
ND 05-2013	47.576294	-98.591569	ND	8	2013	0	2.36601307189542	1.75	11.93	28.39
GA 13-2013	32.3213	-81.95068	GA	9	2013	0.222395	0	0	19.25	53.14
ND 16-2013	48.27663	-102.07417	ND	8	2013	0.88958	0	0.3	11.34	48.18
WI 16-2013	43.034141	-88.624504	WI	9	2013	0	0.90282131661442	0.1	10.67	60.87
NY 22-2013	43.348713	-73.36697	NY	9	2013	0	9.86	0.05	8	95.02
WI 04-2013	42.87441	-88.04765	WI	9	2013	0	4.19125683060109	0	10.4	52.06
GA 19-2013	31.65947	-82.01546	GA	9	2013	0	2.75468483816014	0.15	19.31	57.35
WI 11-2013	42.92604	-88.32709	WI	9	2013	3.55832	0.33264887063655	0	10.57	58.63
SD 16-2013	45.82787	-103.02777	SD	9	2013	15.56765	3.85987958401751	0.3	9.86	66.68
WI 20-2013	44.502673	-89.246174	WI	9	2013	0	12.4340175953079	0.2	8.4	53.52
WI 19-2013	43.11732	-89.59198	WI	9	2013	0	1.86175115207373	0	11.05	63.35
SD 21-2013	44.75642	-103.90353	SD	9	2013	0	5.7490494296578	0	10.52	40.04
SD 23-2013	44.64308	-103.42628	SD	9	2013	12.89891	2.26198547215496	0	10.52	43.28
NY 01-2013	43.313357	-78.575124	NY	8	2013	0	0.900818926296633	0.15	15.26	84.76
ND 13-2013	48.71992	-102.062	ND	8	2013	78.950225	8.35820895522388	0	11.97	39.99
NY 13-2013	43.222034	-73.558452	NY	8	2013	0	2.38095238095238	3	13.12	147.27
GA 16-2013	31.45685	-82.24045	GA	9	2013	0	0.308157099697885	0.05	19.9	45.11
GA 24-2013	31.52678	-82.20491	GA	9	2013	0.222395	2.19494584837545	0.5	19.65	43.22
SD 19-2013	45.05512	-101.57366	SD	9	2013	1367.062065	1.51515151515152	0	12.36	41.45
GA 11-2013	31.1097	-83.2334	GA	8	2013	0	0.457553956834532	0.4	22.16	201.84
NY 11-2013	42.88839	-75.450953	NY	8	2013	0	8.36463157894737	1	11.9	76.95
GA 15-2013	31.053	-83.0697	GA	9	2013	0	1.97020262216925	0	20.55	60.67
GA 03-2013	31.009	-83.4179	GA	9	2013	0.222395	7.91304347826087	0	20.63	53.03
ND 01-2013	48.150238	-98.083342	ND	8	2013	0	0.16523400191022	1.65	16.32	25
WI 08-2013	44.095476	-89.706545	WI	9	2013	0	0.821400472069237	0	9.03	60.27
GA 23-2013	31.3195	-83.1995	GA	8	2013	0	2.06968641114983	0.15	21.95	214.54
SD 20-2013	45.85886	-102.86208	SD	9	2013	31.802485	10.1653116531165	0.1	9.71	65.45
NY 18-2013	43.06652	-75.073329	NY	8	2013	0	0.17862969004894	0.7	13.99	75.09
WI 10-2013	42.734405	-89.907013	WI	8	2013	0	0.245259165613148	0	14.39	48.64
SD 17-2013	44.65871	-103.81695	SD	9	2013	0	4.83403361344538	0	10.66	40.84
ND 12-2013	48.71998	-102.0621	ND	9	2013	78.950225	5.88279069767442	0	8.66	69.23
WI 24-2013	43.547428	-89.106529	WI	9	2013	0	0.689783743475019	0	10.16	80.02
GA 12-2013	30.556	-83.2975	GA	8	2013	0	2.77442273534636	0	22.46	292.38
SD 24-2013	44.46726	-103.72818	SD	9	2013	0	7.24104432301154	0	10.39	46.07
GA 20-2013	31.0395	-83.0544	GA	9	2013	0	0	0	20.55	58.73
GA 09-2013	30.5122	-83.0011	GA	8	2013	0	20.6358728254349	0.25	21.78	180.03
WI 03-2013	44.646582	-88.160827	WI	9	2013	0	2.06491499227202	0	9.28	52.01
WI 18-2013	42.679785	-87.89419	WI	9	2013	0	25.6553398058252	0.1	12.12	50.85
GA 06-2013	31.016	-83.4328	GA	9	2013	0.667185	4.62157629960872	0	20.63	53.03
GA 02-2013	31.57277	-82.02293	GA	9	2013	0	0.136515912897822	0.05	19.43	52.44
SD 01-2013	44.50181	-99.487059	SD	9	2013	0	1.77496757457847	0.35	11.89	38.01
NY 12-2013	43.533834	-73.393181	NY	8	2013	0	4.36474783494651	1.3	14.05	154.94
NY 19-2013	43.169458	-74.948194	NY	8	2013	0	3.17226277372263	0.8	12.84	79.05
GA 04-2014	31.1038	-83.0726	GA	9	2014	0	2.9300441826215	0	20.93	146.42
GA 05-2014	32.0909	-83.3998	GA	9	2014	0	3.12124711316397	0	19.94	193.05
GA 08-2014	31.1939	-82.5171	GA	9	2014	0	0.443564356435644	0.8	21.27	240.1699
GA 16-2014	31.3386	-83.179	GA	9	2014	0	1.7039764359352	0.55	20.43	148.5599
GA 17-2014	31.227	-83.0244	GA	9	2014	0	0.725431804645622	0.65	20.86	108.5
GA 19-2014	32.0787	-83.4542	GA	9	2014	0	1.23614457831325	0	20	177.3999
ND 12-2014	47.8764	-100.23463	ND	8	2014	0	14.6675031367629	0.35	13.16	118.3799
ND 13-2014	46.80349	-99.91727	ND	8	2014	0	0	0	13.94	136.74
ND 18-2014	48.58935	-102.94169	ND	8	2014	0	0.333333333333333	0.35	12.25	117.01
ND 21-2014	47.8764	-100.23455	ND	8	2014	0	1.94565217391304	0.6	13.16	118.3799
SD 01-2014	43.3259283122	-98.59950072	SD	9	2014	0	3.25114678899083	0	9.73	46.91
SD 02-2014	43.253030702	-98.490700283	SD	9	2014	0	5.64912280701754	0.05	9.95	48.8899
SD 03-2014	43.5897964657	-97.652305541	SD	9	2014	0	2.96754563894523	0.25	9.79	51.15
SD 04-2014	43.0873649967	-96.948488362	SD	9	2014	0	14.9591057797165	0.75	10.21	72.6999
SD 15-2014	43.2477	-99.17844	SD	9	2014	0	9.90627928772259	0.05	9.65	39.8899
SD 20-2014	44.68847	-103.74521	SD	9	2014	0	1.85011441647597	0.45	7.3	60.04
SD 21-2014	44.5453	-103.70816	SD	9	2014	0	4.52533705253371	0.75	8.22	72.5599
SD 22-2014	43.38953	-100.20661	SD	9	2014	0	0.956043956043956	0.2	9.66	73.72
ND-03-2015	48.79143	-99.98758	ND	9	2015	11.11975	0.265682656826568	0	7.23	108.45
ND-06-2015	48.72628	-100.05357	ND	9	2015	602.468055	0	0	7.1	65.49
ND-14-2015	46.13218	-102.7785	ND	9	2015	282.44165	0	0	8.82	19.1
ND-18-2015	46.85415	-102.84725	ND	9	2015	424.32966	0	0	8.79	34.09
ND-19-2015	46.58767	-101.93615	ND	9	2015	262.203705	0	0	8.76	33.83
SD-02-2015	43.048536	-100.49625245	SD	8	2015	0	1.61574803149606	0.5	14	65.42
SD-14-2015	45.37442	-102.35755	ND	8	2015	5.559875	2.32635983263598	0.4	13.19	66.05
SD-15-2015	45.44046	-102.5063	ND	8	2015	145.668725	0.398230088495575	0.55	13.93	80.46
WI-05-2015	42.91489	-88.2089	WI	8	2015	0.222395	9.20058651026393	0	15.01	111.79
WI-13-2015	45.58673	-89.27096	WI	9	2015	0	4.83606557377049	0	10.08	68.16
WI-16-2015	43.9063666666666	-88.0997166666666	WI	8	2015	0	1.68769074262462	0	14.65	97.76
WI-17-2015	45.4235	-92.01009	WI	9	2015	0	41.9831618334892	0	12.54	179.89
WI-18-2015	45.38081	-86.89616	WI	9	2015	0	47.3850303438975	0	13.57	73.57
WI-19-2015	43.07643	-89.41503	WI	9	2015	0	1.84824902723735	0	13.31	157.01
WI-20-2015	44.0782	-89.09492	WI	9	2015	0	2.32880292733926	0	12.8	120.85
WI-22-2015	43.46758	-89.73447	WI	9	2015	0	41.9516129032258	0	13.16	101.46
