## Supplementary material for "Mites alight! Sunflower crop area and pollen supplementation enhance honey bee resistance to *Varroa destructor*": Maryland_supplementation_v0.csv

Colony	Date	Treatment	Parasite	Quantity
1	2020-09-04	BeePro	Varroa	0.282374101
1	2020-09-04	BeePro	Nosema	0
1	2020-09-04	BeePro	abpv	0
1	2020-09-04	BeePro	cbpv	0
1	2020-09-04	BeePro	dwv	0
1	2020-09-04	BeePro	iapv	0
1	2020-09-04	BeePro	kbv	0
1	2020-09-04	BeePro	lsv2	0
1	2020-09-04	BeePro	vdv	132787.7893
2	2020-09-04	Sunflower	Varroa	0
2	2020-09-04	Sunflower	Nosema	0
2	2020-09-04	Sunflower	abpv	0
2	2020-09-04	Sunflower	cbpv	0
2	2020-09-04	Sunflower	dwv	3450288290
2	2020-09-04	Sunflower	iapv	0
2	2020-09-04	Sunflower	kbv	0
2	2020-09-04	Sunflower	lsv2	0
2	2020-09-04	Sunflower	vdv	62210575404
3	2020-09-04	BeePro	Varroa	0
3	2020-09-04	BeePro	Nosema	0.1
3	2020-09-04	BeePro	abpv	0
3	2020-09-04	BeePro	cbpv	0
3	2020-09-04	BeePro	dwv	0
3	2020-09-04	BeePro	iapv	0
3	2020-09-04	BeePro	kbv	0
3	2020-09-04	BeePro	lsv2	0
3	2020-09-04	BeePro	vdv	999628.7378
4	2020-09-04	Wildflower	Varroa	0.332720588
4	2020-09-04	Wildflower	Nosema	0
4	2020-09-04	Wildflower	abpv	0
4	2020-09-04	Wildflower	cbpv	0
4	2020-09-04	Wildflower	dwv	0
4	2020-09-04	Wildflower	iapv	0
4	2020-09-04	Wildflower	kbv	0
4	2020-09-04	Wildflower	lsv2	0
4	2020-09-04	Wildflower	vdv	119071.9582
5	2020-09-04	Wildflower	Varroa	0
5	2020-09-04	Wildflower	Nosema	0
5	2020-09-04	Wildflower	abpv	0
5	2020-09-04	Wildflower	cbpv	0
5	2020-09-04	Wildflower	dwv	0
5	2020-09-04	Wildflower	iapv	0
5	2020-09-04	Wildflower	kbv	0
5	2020-09-04	Wildflower	lsv2	0
5	2020-09-04	Wildflower	vdv	0
6	2020-09-04	Sunflower	Varroa	0.273476112
6	2020-09-04	Sunflower	Nosema	0.4
6	2020-09-04	Sunflower	abpv	0
6	2020-09-04	Sunflower	cbpv	0
6	2020-09-04	Sunflower	dwv	47594152157
6	2020-09-04	Sunflower	iapv	0
6	2020-09-04	Sunflower	kbv	0
6	2020-09-04	Sunflower	lsv2	0
6	2020-09-04	Sunflower	vdv	77779.82568
7	2020-09-04	Sunflower	Varroa	0.571865443
7	2020-09-04	Sunflower	Nosema	0.25
7	2020-09-04	Sunflower	abpv	0
7	2020-09-04	Sunflower	cbpv	0
7	2020-09-04	Sunflower	dwv	210267231
7	2020-09-04	Sunflower	iapv	0
7	2020-09-04	Sunflower	kbv	0
7	2020-09-04	Sunflower	lsv2	0
7	2020-09-04	Sunflower	vdv	181096772.2
8	2020-09-04	BeePro	Nosema	0.15
8	2020-09-04	BeePro	abpv	0
8	2020-09-04	BeePro	cbpv	0
8	2020-09-04	BeePro	dwv	24494134.52
8	2020-09-04	BeePro	iapv	0
8	2020-09-04	BeePro	kbv	0
8	2020-09-04	BeePro	lsv2	0
8	2020-09-04	BeePro	vdv	4056396568
9	2020-09-04	Wildflower	Nosema	0
9	2020-09-04	Wildflower	abpv	0
9	2020-09-04	Wildflower	cbpv	0
9	2020-09-04	Wildflower	dwv	768034560.8
9	2020-09-04	Wildflower	iapv	0
9	2020-09-04	Wildflower	kbv	0
9	2020-09-04	Wildflower	lsv2	0
9	2020-09-04	Wildflower	vdv	46815358420
10	2020-09-04	Wildflower	Varroa	0.287096774
10	2020-09-04	Wildflower	Nosema	0
10	2020-09-04	Wildflower	abpv	0
10	2020-09-04	Wildflower	cbpv	0
10	2020-09-04	Wildflower	dwv	12478353.55
10	2020-09-04	Wildflower	iapv	0
10	2020-09-04	Wildflower	kbv	0
10	2020-09-04	Wildflower	lsv2	0
10	2020-09-04	Wildflower	vdv	4130473.545
11	2020-09-04	Sunflower	Varroa	0.899111721
11	2020-09-04	Sunflower	Nosema	0
11	2020-09-04	Sunflower	abpv	0
11	2020-09-04	Sunflower	cbpv	0
11	2020-09-04	Sunflower	dwv	22652068427
11	2020-09-04	Sunflower	iapv	0
11	2020-09-04	Sunflower	kbv	0
11	2020-09-04	Sunflower	lsv2	0
11	2020-09-04	Sunflower	vdv	427000000000
12	2020-09-04	BeePro	Varroa	0.464285714
12	2020-09-04	BeePro	Nosema	0.1
12	2020-09-04	BeePro	abpv	0
12	2020-09-04	BeePro	cbpv	0
12	2020-09-04	BeePro	dwv	1232164202
12	2020-09-04	BeePro	iapv	0
12	2020-09-04	BeePro	kbv	0
12	2020-09-04	BeePro	lsv2	0
12	2020-09-04	BeePro	vdv	598269365.5
13	2020-09-04	BeePro	Varroa	0.852713178
13	2020-09-04	BeePro	Nosema	0
13	2020-09-04	BeePro	abpv	0
13	2020-09-04	BeePro	cbpv	0
13	2020-09-04	BeePro	dwv	45379544293
13	2020-09-04	BeePro	iapv	0
13	2020-09-04	BeePro	kbv	0
13	2020-09-04	BeePro	lsv2	0
13	2020-09-04	BeePro	vdv	2170000000000
14	2020-09-04	Wildflower	Varroa	0.792873051
14	2020-09-04	Wildflower	Nosema	0
14	2020-09-04	Wildflower	abpv	0
14	2020-09-04	Wildflower	cbpv	0
14	2020-09-04	Wildflower	dwv	79650314.01
14	2020-09-04	Wildflower	iapv	0
14	2020-09-04	Wildflower	kbv	0
14	2020-09-04	Wildflower	lsv2	0
14	2020-09-04	Wildflower	vdv	70275181999
15	2020-09-04	BeePro	Varroa	0.255713855
15	2020-09-04	BeePro	Nosema	0
15	2020-09-04	BeePro	abpv	0
15	2020-09-04	BeePro	cbpv	0
15	2020-09-04	BeePro	dwv	21251336.53
15	2020-09-04	BeePro	iapv	0
15	2020-09-04	BeePro	kbv	0
15	2020-09-04	BeePro	lsv2	0
15	2020-09-04	BeePro	vdv	29143473.07
16	2020-09-04	Sunflower	Varroa	0.674291249
16	2020-09-04	Sunflower	Nosema	0
16	2020-09-04	Sunflower	abpv	0
16	2020-09-04	Sunflower	cbpv	0
16	2020-09-04	Sunflower	dwv	110843922.2
16	2020-09-04	Sunflower	iapv	0
16	2020-09-04	Sunflower	kbv	0
16	2020-09-04	Sunflower	lsv2	0
16	2020-09-04	Sunflower	vdv	20691909841
17	2020-09-04	Wildflower	Varroa	0.2609375
17	2020-09-04	Wildflower	Nosema	0
17	2020-09-04	Wildflower	abpv	0
17	2020-09-04	Wildflower	cbpv	0
17	2020-09-04	Wildflower	dwv	8810335.102
17	2020-09-04	Wildflower	iapv	0
17	2020-09-04	Wildflower	kbv	0
17	2020-09-04	Wildflower	lsv2	0
17	2020-09-04	Wildflower	vdv	4517267.442
18	2020-09-04	Sunflower	Varroa	0
18	2020-09-04	Sunflower	Nosema	0.05
18	2020-09-04	Sunflower	abpv	0
18	2020-09-04	Sunflower	cbpv	0
18	2020-09-04	Sunflower	dwv	0
18	2020-09-04	Sunflower	iapv	0
18	2020-09-04	Sunflower	kbv	0
18	2020-09-04	Sunflower	lsv2	0
18	2020-09-04	Sunflower	vdv	11377257.55
19	2020-09-04	Sunflower	Nosema	0
19	2020-09-04	Sunflower	abpv	0
19	2020-09-04	Sunflower	cbpv	0
19	2020-09-04	Sunflower	dwv	3319432.551
19	2020-09-04	Sunflower	iapv	0
19	2020-09-04	Sunflower	kbv	0
19	2020-09-04	Sunflower	lsv2	0
19	2020-09-04	Sunflower	vdv	3259398.778
20	2020-09-04	BeePro	Varroa	0.812807882
20	2020-09-04	BeePro	Nosema	0
20	2020-09-04	BeePro	abpv	0
20	2020-09-04	BeePro	cbpv	0
20	2020-09-04	BeePro	dwv	81111041.94
20	2020-09-04	BeePro	iapv	0
20	2020-09-04	BeePro	kbv	0
20	2020-09-04	BeePro	lsv2	0
20	2020-09-04	BeePro	vdv	1457428.475
21	2020-09-04	Sunflower	Varroa	0
21	2020-09-04	Sunflower	Nosema	0.2
21	2020-09-04	Sunflower	abpv	0
21	2020-09-04	Sunflower	cbpv	0
21	2020-09-04	Sunflower	dwv	171141270.1
21	2020-09-04	Sunflower	iapv	0
21	2020-09-04	Sunflower	kbv	0
21	2020-09-04	Sunflower	lsv2	0
21	2020-09-04	Sunflower	vdv	176290886.8
22	2020-09-04	BeePro	Varroa	0.442857143
22	2020-09-04	BeePro	Nosema	0
22	2020-09-04	BeePro	abpv	0
22	2020-09-04	BeePro	cbpv	0
22	2020-09-04	BeePro	dwv	297575159.1
22	2020-09-04	BeePro	iapv	0
22	2020-09-04	BeePro	kbv	0
22	2020-09-04	BeePro	lsv2	0
22	2020-09-04	BeePro	vdv	2302303.215
23	2020-09-04	Wildflower	Varroa	0.34351145
23	2020-09-04	Wildflower	Nosema	0
23	2020-09-04	Wildflower	abpv	0
23	2020-09-04	Wildflower	cbpv	0
23	2020-09-04	Wildflower	dwv	99704016.77
23	2020-09-04	Wildflower	iapv	0
23	2020-09-04	Wildflower	kbv	0
23	2020-09-04	Wildflower	lsv2	0
23	2020-09-04	Wildflower	vdv	15423759.87
24	2020-09-04	BeePro	Varroa	0.968105066
24	2020-09-04	BeePro	Nosema	0
24	2020-09-04	BeePro	abpv	0
24	2020-09-04	BeePro	cbpv	0
24	2020-09-04	BeePro	dwv	1085909885
24	2020-09-04	BeePro	iapv	0
24	2020-09-04	BeePro	kbv	0
24	2020-09-04	BeePro	lsv2	0
24	2020-09-04	BeePro	vdv	913747.2223
25	2020-09-04	Sunflower	Varroa	0.334107254
25	2020-09-04	Sunflower	Nosema	0
25	2020-09-04	Sunflower	abpv	0
25	2020-09-04	Sunflower	cbpv	0
25	2020-09-04	Sunflower	dwv	1381043.773
25	2020-09-04	Sunflower	iapv	0
25	2020-09-04	Sunflower	kbv	0
25	2020-09-04	Sunflower	lsv2	0
25	2020-09-04	Sunflower	vdv	4933886.765
26	2020-09-04	Wildflower	Varroa	0.276404692
26	2020-09-04	Wildflower	Nosema	0
26	2020-09-04	Wildflower	abpv	0
26	2020-09-04	Wildflower	cbpv	0
26	2020-09-04	Wildflower	dwv	18751403.66
26	2020-09-04	Wildflower	iapv	0
26	2020-09-04	Wildflower	kbv	0
26	2020-09-04	Wildflower	lsv2	0
26	2020-09-04	Wildflower	vdv	22019374.15
27	2020-09-04	Wildflower	Varroa	0.871386274
27	2020-09-04	Wildflower	Nosema	0
27	2020-09-04	Wildflower	abpv	0
27	2020-09-04	Wildflower	cbpv	0
27	2020-09-04	Wildflower	dwv	200000000000
27	2020-09-04	Wildflower	iapv	0
27	2020-09-04	Wildflower	kbv	0
27	2020-09-04	Wildflower	lsv2	0
27	2020-09-04	Wildflower	vdv	222000000000
28	2020-09-04	Wildflower	Varroa	0.291873964
28	2020-09-04	Wildflower	Nosema	0
28	2020-09-04	Wildflower	abpv	0
28	2020-09-04	Wildflower	cbpv	0
28	2020-09-04	Wildflower	dwv	13277704.14
28	2020-09-04	Wildflower	iapv	0
28	2020-09-04	Wildflower	kbv	0
28	2020-09-04	Wildflower	lsv2	0
28	2020-09-04	Wildflower	vdv	44201.8244
29	2020-09-04	Sunflower	Varroa	0
29	2020-09-04	Sunflower	Nosema	0
29	2020-09-04	Sunflower	abpv	0
29	2020-09-04	Sunflower	cbpv	0
29	2020-09-04	Sunflower	dwv	0
29	2020-09-04	Sunflower	iapv	0
29	2020-09-04	Sunflower	kbv	0
29	2020-09-04	Sunflower	lsv2	0
29	2020-09-04	Sunflower	vdv	88265.39548
30	2020-09-04	BeePro	Varroa	0.733930474
30	2020-09-04	BeePro	Nosema	0
30	2020-09-04	BeePro	abpv	0
30	2020-09-04	BeePro	cbpv	0
30	2020-09-04	BeePro	dwv	28922179545
30	2020-09-04	BeePro	iapv	148227797
30	2020-09-04	BeePro	kbv	0
30	2020-09-04	BeePro	lsv2	0
30	2020-09-04	BeePro	vdv	42434803470
1	2020-10-09	BeePro	Varroa	4.370093458
1	2020-10-09	BeePro	Nosema	0.2
1	2020-10-09	BeePro	abpv	0
1	2020-10-09	BeePro	cbpv	0
1	2020-10-09	BeePro	dwv	101640771
1	2020-10-09	BeePro	iapv	0
1	2020-10-09	BeePro	kbv	0
1	2020-10-09	BeePro	lsv2	0
1	2020-10-09	BeePro	vdv	5158593219
2	2020-10-09	Sunflower	Varroa	0.811926606
2	2020-10-09	Sunflower	Nosema	0
2	2020-10-09	Sunflower	abpv	0
2	2020-10-09	Sunflower	cbpv	0
2	2020-10-09	Sunflower	dwv	1046664976
2	2020-10-09	Sunflower	iapv	0
2	2020-10-09	Sunflower	kbv	0
2	2020-10-09	Sunflower	lsv2	0
2	2020-10-09	Sunflower	vdv	4069973.608
3	2020-10-09	BeePro	Varroa	1.280193237
3	2020-10-09	BeePro	Nosema	0
3	2020-10-09	BeePro	abpv	0
3	2020-10-09	BeePro	cbpv	0
3	2020-10-09	BeePro	dwv	4109809.557
3	2020-10-09	BeePro	iapv	0
3	2020-10-09	BeePro	kbv	0
3	2020-10-09	BeePro	lsv2	0
3	2020-10-09	BeePro	vdv	1482886571
4	2020-10-09	Wildflower	Varroa	2.846031746
4	2020-10-09	Wildflower	Nosema	0
4	2020-10-09	Wildflower	abpv	0
4	2020-10-09	Wildflower	cbpv	0
4	2020-10-09	Wildflower	dwv	212849054.3
4	2020-10-09	Wildflower	iapv	0
4	2020-10-09	Wildflower	kbv	0
4	2020-10-09	Wildflower	lsv2	0
4	2020-10-09	Wildflower	vdv	234478.2619
5	2020-10-09	Wildflower	Varroa	0.715517241
5	2020-10-09	Wildflower	Nosema	0
5	2020-10-09	Wildflower	abpv	0
5	2020-10-09	Wildflower	cbpv	0
5	2020-10-09	Wildflower	dwv	1000068469
5	2020-10-09	Wildflower	iapv	0
5	2020-10-09	Wildflower	kbv	0
5	2020-10-09	Wildflower	lsv2	0
5	2020-10-09	Wildflower	vdv	557631060.6
6	2020-10-09	Sunflower	Varroa	1.016655851
6	2020-10-09	Sunflower	Nosema	0.05
6	2020-10-09	Sunflower	abpv	0
6	2020-10-09	Sunflower	cbpv	0
6	2020-10-09	Sunflower	dwv	1287980253
6	2020-10-09	Sunflower	iapv	0
6	2020-10-09	Sunflower	kbv	0
6	2020-10-09	Sunflower	lsv2	0
6	2020-10-09	Sunflower	vdv	70865309.6
7	2020-10-09	Sunflower	Varroa	2.639725333
7	2020-10-09	Sunflower	Nosema	0
7	2020-10-09	Sunflower	abpv	0
7	2020-10-09	Sunflower	cbpv	0
7	2020-10-09	Sunflower	dwv	9825198.781
7	2020-10-09	Sunflower	iapv	0
7	2020-10-09	Sunflower	kbv	0
7	2020-10-09	Sunflower	lsv2	0
7	2020-10-09	Sunflower	vdv	1336455340
8	2020-10-09	BeePro	Nosema	0
8	2020-10-09	BeePro	abpv	0
8	2020-10-09	BeePro	cbpv	0
8	2020-10-09	BeePro	dwv	139718400.5
8	2020-10-09	BeePro	iapv	0
8	2020-10-09	BeePro	kbv	0
8	2020-10-09	BeePro	lsv2	0
8	2020-10-09	BeePro	vdv	1635949350
9	2020-10-09	Wildflower	Nosema	0
9	2020-10-09	Wildflower	abpv	0
9	2020-10-09	Wildflower	cbpv	0
9	2020-10-09	Wildflower	dwv	74535466975
9	2020-10-09	Wildflower	iapv	0
9	2020-10-09	Wildflower	kbv	0
9	2020-10-09	Wildflower	lsv2	0
9	2020-10-09	Wildflower	vdv	6194651662
10	2020-10-09	Wildflower	Varroa	1.360747664
10	2020-10-09	Wildflower	Nosema	0
10	2020-10-09	Wildflower	abpv	0
10	2020-10-09	Wildflower	cbpv	0
10	2020-10-09	Wildflower	dwv	2512920436
10	2020-10-09	Wildflower	iapv	0
10	2020-10-09	Wildflower	kbv	0
10	2020-10-09	Wildflower	lsv2	0
10	2020-10-09	Wildflower	vdv	560889.6095
11	2020-10-09	Sunflower	Varroa	0
11	2020-10-09	Sunflower	Nosema	0.45
11	2020-10-09	Sunflower	abpv	0
11	2020-10-09	Sunflower	cbpv	0
11	2020-10-09	Sunflower	dwv	5009596195
11	2020-10-09	Sunflower	iapv	4036192.565
11	2020-10-09	Sunflower	kbv	0
11	2020-10-09	Sunflower	lsv2	0
11	2020-10-09	Sunflower	vdv	40247233155
12	2020-10-09	BeePro	Varroa	1.25106383
12	2020-10-09	BeePro	Nosema	0
12	2020-10-09	BeePro	abpv	0
12	2020-10-09	BeePro	cbpv	0
12	2020-10-09	BeePro	dwv	4245323875
12	2020-10-09	BeePro	iapv	0
12	2020-10-09	BeePro	kbv	0
12	2020-10-09	BeePro	lsv2	0
12	2020-10-09	BeePro	vdv	2352573888
13	2020-10-09	BeePro	Varroa	10.39473684
13	2020-10-09	BeePro	Nosema	0.1
13	2020-10-09	BeePro	abpv	0
13	2020-10-09	BeePro	cbpv	0
13	2020-10-09	BeePro	dwv	7132265800
13	2020-10-09	BeePro	iapv	0
13	2020-10-09	BeePro	kbv	0
13	2020-10-09	BeePro	lsv2	0
13	2020-10-09	BeePro	vdv	104000000000
14	2020-10-09	Wildflower	Varroa	4.088888889
14	2020-10-09	Wildflower	Nosema	0
14	2020-10-09	Wildflower	abpv	0
14	2020-10-09	Wildflower	cbpv	0
14	2020-10-09	Wildflower	dwv	2392740792
14	2020-10-09	Wildflower	iapv	0
14	2020-10-09	Wildflower	kbv	0
14	2020-10-09	Wildflower	lsv2	0
14	2020-10-09	Wildflower	vdv	132039297
15	2020-10-09	BeePro	Varroa	2.240041196
15	2020-10-09	BeePro	Nosema	0
15	2020-10-09	BeePro	abpv	0
15	2020-10-09	BeePro	cbpv	0
15	2020-10-09	BeePro	dwv	0
15	2020-10-09	BeePro	iapv	0
15	2020-10-09	BeePro	kbv	0
15	2020-10-09	BeePro	lsv2	0
15	2020-10-09	BeePro	vdv	1090272.066
16	2020-10-09	Sunflower	Varroa	2.836350441
16	2020-10-09	Sunflower	Nosema	5.85
16	2020-10-09	Sunflower	abpv	0
16	2020-10-09	Sunflower	cbpv	0
16	2020-10-09	Sunflower	dwv	1056814.499
16	2020-10-09	Sunflower	iapv	1561778.124
16	2020-10-09	Sunflower	kbv	0
16	2020-10-09	Sunflower	lsv2	0
16	2020-10-09	Sunflower	vdv	8521785892
17	2020-10-09	Wildflower	Varroa	4.596375618
17	2020-10-09	Wildflower	Nosema	0.05
17	2020-10-09	Wildflower	abpv	0
17	2020-10-09	Wildflower	cbpv	0
17	2020-10-09	Wildflower	dwv	4179776.154
17	2020-10-09	Wildflower	iapv	0
17	2020-10-09	Wildflower	kbv	0
17	2020-10-09	Wildflower	lsv2	0
17	2020-10-09	Wildflower	vdv	3081006.654
18	2020-10-09	Sunflower	Varroa	0.434316354
18	2020-10-09	Sunflower	Nosema	3.35
18	2020-10-09	Sunflower	abpv	0
18	2020-10-09	Sunflower	cbpv	0
18	2020-10-09	Sunflower	dwv	4083724313
18	2020-10-09	Sunflower	iapv	66139923.34
18	2020-10-09	Sunflower	kbv	0
18	2020-10-09	Sunflower	lsv2	0
18	2020-10-09	Sunflower	vdv	535586804.6
19	2020-10-09	Sunflower	Nosema	0
19	2020-10-09	Sunflower	abpv	0
19	2020-10-09	Sunflower	cbpv	0
19	2020-10-09	Sunflower	dwv	6405479399
19	2020-10-09	Sunflower	iapv	0
19	2020-10-09	Sunflower	kbv	0
19	2020-10-09	Sunflower	lsv2	0
19	2020-10-09	Sunflower	vdv	15193202079
20	2020-10-09	BeePro	Varroa	6.686679174
20	2020-10-09	BeePro	Nosema	0
20	2020-10-09	BeePro	abpv	0
20	2020-10-09	BeePro	cbpv	0
20	2020-10-09	BeePro	dwv	1248536681
20	2020-10-09	BeePro	iapv	0
20	2020-10-09	BeePro	kbv	0
20	2020-10-09	BeePro	lsv2	0
20	2020-10-09	BeePro	vdv	31367281804
21	2020-10-09	Sunflower	Varroa	2.01242236
21	2020-10-09	Sunflower	Nosema	0.05
21	2020-10-09	Sunflower	abpv	0
21	2020-10-09	Sunflower	cbpv	0
21	2020-10-09	Sunflower	dwv	243630765.5
21	2020-10-09	Sunflower	iapv	0
21	2020-10-09	Sunflower	kbv	0
21	2020-10-09	Sunflower	lsv2	0
21	2020-10-09	Sunflower	vdv	2007440.693
22	2020-10-09	BeePro	Varroa	4.04283054
22	2020-10-09	BeePro	Nosema	0
22	2020-10-09	BeePro	abpv	0
22	2020-10-09	BeePro	cbpv	0
22	2020-10-09	BeePro	dwv	151327846.7
22	2020-10-09	BeePro	iapv	0
22	2020-10-09	BeePro	kbv	0
22	2020-10-09	BeePro	lsv2	0
22	2020-10-09	BeePro	vdv	4696578998
23	2020-10-09	Wildflower	Varroa	2.171186441
23	2020-10-09	Wildflower	Nosema	0
23	2020-10-09	Wildflower	abpv	0
23	2020-10-09	Wildflower	cbpv	0
23	2020-10-09	Wildflower	dwv	4129085153
23	2020-10-09	Wildflower	iapv	0
23	2020-10-09	Wildflower	kbv	0
23	2020-10-09	Wildflower	lsv2	0
23	2020-10-09	Wildflower	vdv	202498782.4
24	2020-10-09	BeePro	Varroa	2.307692308
24	2020-10-09	BeePro	Nosema	0.05
24	2020-10-09	BeePro	abpv	0
24	2020-10-09	BeePro	cbpv	0
24	2020-10-09	BeePro	dwv	18414901.74
24	2020-10-09	BeePro	iapv	0
24	2020-10-09	BeePro	kbv	0
24	2020-10-09	BeePro	lsv2	0
24	2020-10-09	BeePro	vdv	50426301.56
25	2020-10-09	Sunflower	Varroa	2.129323308
25	2020-10-09	Sunflower	Nosema	0
25	2020-10-09	Sunflower	abpv	0
25	2020-10-09	Sunflower	cbpv	0
25	2020-10-09	Sunflower	dwv	15651742782
25	2020-10-09	Sunflower	iapv	64305050.83
25	2020-10-09	Sunflower	kbv	0
25	2020-10-09	Sunflower	lsv2	0
25	2020-10-09	Sunflower	vdv	12464378560
26	2020-10-09	Wildflower	Varroa	3.183520599
26	2020-10-09	Wildflower	Nosema	0.05
26	2020-10-09	Wildflower	abpv	0
26	2020-10-09	Wildflower	cbpv	0
26	2020-10-09	Wildflower	dwv	34897743.59
26	2020-10-09	Wildflower	iapv	0
26	2020-10-09	Wildflower	kbv	0
26	2020-10-09	Wildflower	lsv2	0
26	2020-10-09	Wildflower	vdv	4531272.667
27	2020-10-09	Wildflower	Varroa	5.294462595
27	2020-10-09	Wildflower	Nosema	0
27	2020-10-09	Wildflower	abpv	0
27	2020-10-09	Wildflower	cbpv	0
27	2020-10-09	Wildflower	dwv	13012191983
27	2020-10-09	Wildflower	iapv	0
27	2020-10-09	Wildflower	kbv	0
27	2020-10-09	Wildflower	lsv2	0
27	2020-10-09	Wildflower	vdv	4434795457
28	2020-10-09	Wildflower	Varroa	2.888682746
28	2020-10-09	Wildflower	Nosema	0
28	2020-10-09	Wildflower	abpv	0
28	2020-10-09	Wildflower	cbpv	0
28	2020-10-09	Wildflower	dwv	6143863.357
28	2020-10-09	Wildflower	iapv	0
28	2020-10-09	Wildflower	kbv	0
28	2020-10-09	Wildflower	lsv2	0
28	2020-10-09	Wildflower	vdv	680106.0297
29	2020-10-09	Sunflower	Varroa	1.95754717
29	2020-10-09	Sunflower	Nosema	0
29	2020-10-09	Sunflower	abpv	0
29	2020-10-09	Sunflower	cbpv	0
29	2020-10-09	Sunflower	dwv	33364633.43
29	2020-10-09	Sunflower	iapv	0
29	2020-10-09	Sunflower	kbv	0
29	2020-10-09	Sunflower	lsv2	0
29	2020-10-09	Sunflower	vdv	1725729.309
30	2020-10-09	BeePro	Varroa	5.540740741
30	2020-10-09	BeePro	Nosema	0.05
30	2020-10-09	BeePro	abpv	0
30	2020-10-09	BeePro	cbpv	54648752.69
30	2020-10-09	BeePro	dwv	5599784209
30	2020-10-09	BeePro	iapv	0
30	2020-10-09	BeePro	kbv	0
30	2020-10-09	BeePro	lsv2	0
30	2020-10-09	BeePro	vdv	627643443.9
