## Supplementary material for "Mites alight! Sunflower crop area and pollen supplementation enhance honey bee resistance to *Varroa destructor*": Massachusetts_supplementation_v0.csv

hive	treatment	block	Parasite	Time	Quantity
5	BP	pr	nosema	Pre	0
5	BP	pr	nosema	Post	0
5	BP	pr	varroa	Pre	0
5	BP	pr	varroa	Post	0
5	BP	pr	ABPV	Post	0
5	BP	pr	CBPV	Post	0
5	BP	pr	DWV	Post	63900000000
5	BP	pr	IAPV	Post	0
5	BP	pr	KBV	Post	0
5	BP	pr	LSV2	Post	0
5	BP	pr	VDV	Post	287451
6	None	pr	nosema	Pre	0
6	None	pr	nosema	Post	0
6	None	pr	varroa	Pre	0
6	None	pr	varroa	Post	0
6	None	pr	ABPV	Post	0
6	None	pr	CBPV	Post	0
6	None	pr	DWV	Post	0
6	None	pr	IAPV	Post	0
6	None	pr	KBV	Post	1540
6	None	pr	LSV2	Post	61200000
6	None	pr	VDV	Post	217010
17	Mix	pr	nosema	Pre	1.3
17	Mix	pr	nosema	Post	0
17	Mix	pr	varroa	Pre	0
17	Mix	pr	varroa	Post	0
17	Mix	pr	ABPV	Post	NA
17	Mix	pr	CBPV	Post	NA
17	Mix	pr	DWV	Post	NA
17	Mix	pr	IAPV	Post	NA
17	Mix	pr	KBV	Post	NA
17	Mix	pr	LSV2	Post	NA
17	Mix	pr	VDV	Post	NA
18	WF	b	nosema	Pre	3.15
18	WF	b	nosema	Post	1.9
18	WF	b	varroa	Pre	0.3333333333333333
18	WF	b	varroa	Post	1.6666666666666667
18	WF	b	ABPV	Post	0
18	WF	b	CBPV	Post	0
18	WF	b	DWV	Post	20600000000
18	WF	b	IAPV	Post	0
18	WF	b	KBV	Post	0
18	WF	b	LSV2	Post	8900000000
18	WF	b	VDV	Post	3500000
28	WF	b	nosema	Pre	0.75
28	WF	b	nosema	Post	0.7
28	WF	b	varroa	Pre	0
28	WF	b	varroa	Post	0
28	WF	b	ABPV	Post	0
28	WF	b	CBPV	Post	0
28	WF	b	DWV	Post	0
28	WF	b	IAPV	Post	0
28	WF	b	KBV	Post	0
28	WF	b	LSV2	Post	0
28	WF	b	VDV	Post	2600000
29	BP	br	nosema	Pre	0.45
29	BP	br	nosema	Post	0.7
29	BP	br	varroa	Pre	0
29	BP	br	varroa	Post	0.6666666666666666
29	BP	br	ABPV	Post	0
29	BP	br	CBPV	Post	0
29	BP	br	DWV	Post	62700000000
29	BP	br	IAPV	Post	0
29	BP	br	KBV	Post	0
29	BP	br	LSV2	Post	0
29	BP	br	VDV	Post	2800000000
34	BP	b	nosema	Pre	18.85
34	BP	b	nosema	Post	8.35
34	BP	b	varroa	Pre	0
34	BP	b	varroa	Post	0
34	BP	b	ABPV	Post	0
34	BP	b	CBPV	Post	0
34	BP	b	DWV	Post	0
34	BP	b	IAPV	Post	0
34	BP	b	KBV	Post	0
34	BP	b	LSV2	Post	776700000
34	BP	b	VDV	Post	471913
35	SF	br	nosema	Pre	0
35	SF	br	nosema	Post	0
35	SF	br	varroa	Pre	0.3333333333333333
35	SF	br	varroa	Post	1.6666666666666667
35	SF	br	ABPV	Post	0
35	SF	br	CBPV	Post	0
35	SF	br	DWV	Post	116300000
35	SF	br	IAPV	Post	0
35	SF	br	KBV	Post	0
35	SF	br	LSV2	Post	0
35	SF	br	VDV	Post	1600000
38	SF	mr	nosema	Pre	1.35
38	SF	mr	nosema	Post	0
38	SF	mr	varroa	Pre	0
38	SF	mr	varroa	Post	0.3333333333333333
38	SF	mr	ABPV	Post	0
38	SF	mr	CBPV	Post	0
38	SF	mr	DWV	Post	1300000000
38	SF	mr	IAPV	Post	0
38	SF	mr	KBV	Post	0
38	SF	mr	LSV2	Post	5600000
38	SF	mr	VDV	Post	538200000
39	None	mr	nosema	Pre	1.55
39	None	mr	nosema	Post	0.6
39	None	mr	varroa	Pre	0.3333333333333333
39	None	mr	varroa	Post	1.6666666666666667
39	None	mr	ABPV	Post	0
39	None	mr	CBPV	Post	1900000
39	None	mr	DWV	Post	18800000000
39	None	mr	IAPV	Post	0
39	None	mr	KBV	Post	0
39	None	mr	LSV2	Post	0
39	None	mr	VDV	Post	1700000000
40	WF	mr	nosema	Pre	0
40	WF	mr	nosema	Post	1.7
40	WF	mr	varroa	Pre	0
40	WF	mr	varroa	Post	0
40	WF	mr	ABPV	Post	0
40	WF	mr	CBPV	Post	0
40	WF	mr	DWV	Post	12700000000
40	WF	mr	IAPV	Post	0
40	WF	mr	KBV	Post	0
40	WF	mr	LSV2	Post	0
40	WF	mr	VDV	Post	269600000
41	WF	cb	nosema	Pre	1.2
41	WF	cb	nosema	Post	0.55
41	WF	cb	varroa	Pre	0.3333333333333333
41	WF	cb	varroa	Post	0
41	WF	cb	ABPV	Post	0
41	WF	cb	CBPV	Post	0
41	WF	cb	DWV	Post	0
41	WF	cb	IAPV	Post	0
41	WF	cb	KBV	Post	0
41	WF	cb	LSV2	Post	0
41	WF	cb	VDV	Post	43600000000
43	WF	mr	nosema	Pre	0.95
43	WF	mr	nosema	Post	0
43	WF	mr	varroa	Pre	0
43	WF	mr	varroa	Post	0
43	WF	mr	ABPV	Post	0
43	WF	mr	CBPV	Post	0
43	WF	mr	DWV	Post	3900000000
43	WF	mr	IAPV	Post	0
43	WF	mr	KBV	Post	0
43	WF	mr	LSV2	Post	0
43	WF	mr	VDV	Post	1500000
44	BP	cb	nosema	Pre	3.25
44	BP	cb	nosema	Post	0
44	BP	cb	varroa	Pre	0.3333333333333333
44	BP	cb	varroa	Post	0.6666666666666666
44	BP	cb	ABPV	Post	0
44	BP	cb	CBPV	Post	0
44	BP	cb	DWV	Post	924500000
44	BP	cb	IAPV	Post	0
44	BP	cb	KBV	Post	0
44	BP	cb	LSV2	Post	0
44	BP	cb	VDV	Post	11500000
47	None	cb	nosema	Pre	0.55
47	None	cb	nosema	Post	0
47	None	cb	varroa	Pre	0
47	None	cb	varroa	Post	0
47	None	cb	ABPV	Post	0
47	None	cb	CBPV	Post	0
47	None	cb	DWV	Post	129000000000
47	None	cb	IAPV	Post	0
47	None	cb	KBV	Post	0
47	None	cb	LSV2	Post	5400000000
47	None	cb	VDV	Post	5500000
48	SF	b	nosema	Pre	0
48	SF	b	nosema	Post	0
48	SF	b	varroa	Pre	0
48	SF	b	varroa	Post	0
48	SF	b	ABPV	Post	0
48	SF	b	CBPV	Post	0
48	SF	b	DWV	Post	0
48	SF	b	IAPV	Post	0
48	SF	b	KBV	Post	2586
48	SF	b	LSV2	Post	683900000
48	SF	b	VDV	Post	542696
49	Mix	b	nosema	Pre	3.1
49	Mix	b	nosema	Post	0
49	Mix	b	varroa	Pre	0
49	Mix	b	varroa	Post	0
49	Mix	b	ABPV	Post	NA
49	Mix	b	CBPV	Post	NA
49	Mix	b	DWV	Post	NA
49	Mix	b	IAPV	Post	NA
49	Mix	b	KBV	Post	NA
49	Mix	b	LSV2	Post	NA
49	Mix	b	VDV	Post	NA
50	None	b	nosema	Pre	0
50	None	b	nosema	Post	0
50	None	b	varroa	Pre	0
50	None	b	varroa	Post	0
50	None	b	ABPV	Post	0
50	None	b	CBPV	Post	0
50	None	b	DWV	Post	17100000000
50	None	b	IAPV	Post	0
50	None	b	KBV	Post	2626
50	None	b	LSV2	Post	0
50	None	b	VDV	Post	38100000
51	Mix	mr	nosema	Pre	0
51	Mix	mr	nosema	Post	0
51	Mix	mr	varroa	Pre	0
51	Mix	mr	varroa	Post	0
51	Mix	mr	ABPV	Post	NA
51	Mix	mr	CBPV	Post	NA
51	Mix	mr	DWV	Post	NA
51	Mix	mr	IAPV	Post	NA
51	Mix	mr	KBV	Post	NA
51	Mix	mr	LSV2	Post	NA
51	Mix	mr	VDV	Post	NA
52	SF	cb	nosema	Pre	1.65
52	SF	cb	nosema	Post	0
52	SF	cb	varroa	Pre	0
52	SF	cb	varroa	Post	0.3333333333333333
52	SF	cb	ABPV	Post	0
52	SF	cb	CBPV	Post	0
52	SF	cb	DWV	Post	11400000000
52	SF	cb	IAPV	Post	0
52	SF	cb	KBV	Post	0
52	SF	cb	LSV2	Post	996705
52	SF	cb	VDV	Post	2500000000
53	SF	pr	nosema	Pre	0.8
53	SF	pr	nosema	Post	0
53	SF	pr	varroa	Pre	0.6666666666666666
53	SF	pr	varroa	Post	0
53	SF	pr	ABPV	Post	0
53	SF	pr	CBPV	Post	0
53	SF	pr	DWV	Post	0
53	SF	pr	IAPV	Post	0
53	SF	pr	KBV	Post	0
53	SF	pr	LSV2	Post	0
53	SF	pr	VDV	Post	122866
54	WF	pr	nosema	Pre	0
54	WF	pr	nosema	Post	0
54	WF	pr	varroa	Pre	0
54	WF	pr	varroa	Post	0
54	WF	pr	ABPV	Post	0
54	WF	pr	CBPV	Post	0
54	WF	pr	DWV	Post	0
54	WF	pr	IAPV	Post	0
54	WF	pr	KBV	Post	0
54	WF	pr	LSV2	Post	121000000
54	WF	pr	VDV	Post	190264
55	WF	cb	nosema	Pre	0.45
55	WF	cb	nosema	Post	0
55	WF	cb	varroa	Pre	0.3333333333333333
55	WF	cb	varroa	Post	0.3333333333333333
55	WF	cb	ABPV	Post	0
55	WF	cb	CBPV	Post	0
55	WF	cb	DWV	Post	19900000
55	WF	cb	IAPV	Post	0
55	WF	cb	KBV	Post	1930
55	WF	cb	LSV2	Post	147000000000
55	WF	cb	VDV	Post	46400000000
57	None	mr	nosema	Pre	0.7
57	None	mr	nosema	Post	0
57	None	mr	varroa	Pre	0.3333333333333333
57	None	mr	varroa	Post	0
57	None	mr	ABPV	Post	0
57	None	mr	CBPV	Post	1000000
57	None	mr	DWV	Post	200400000
57	None	mr	IAPV	Post	0
57	None	mr	KBV	Post	0
57	None	mr	LSV2	Post	0
57	None	mr	VDV	Post	58100000000
58	BP	mr	nosema	Pre	1.65
58	BP	mr	nosema	Post	0
58	BP	mr	varroa	Pre	0
58	BP	mr	varroa	Post	0
58	BP	mr	ABPV	Post	0
58	BP	mr	CBPV	Post	0
58	BP	mr	DWV	Post	0
58	BP	mr	IAPV	Post	0
58	BP	mr	KBV	Post	0
58	BP	mr	LSV2	Post	0
58	BP	mr	VDV	Post	5100000
61	None	br	nosema	Pre	0.5
61	None	br	nosema	Post	0
61	None	br	varroa	Pre	0
61	None	br	varroa	Post	0.3333333333333333
61	None	br	ABPV	Post	0
61	None	br	CBPV	Post	0
61	None	br	DWV	Post	235200000
61	None	br	IAPV	Post	0
61	None	br	KBV	Post	0
61	None	br	LSV2	Post	3500000000
61	None	br	VDV	Post	172100000
62	WF	pr	nosema	Pre	1.05
62	WF	pr	nosema	Post	0
62	WF	pr	varroa	Pre	0
62	WF	pr	varroa	Post	0
62	WF	pr	ABPV	Post	0
62	WF	pr	CBPV	Post	0
62	WF	pr	DWV	Post	39000000000
62	WF	pr	IAPV	Post	0
62	WF	pr	KBV	Post	0
62	WF	pr	LSV2	Post	4900000000
62	WF	pr	VDV	Post	16200000
63	Mix	cb	nosema	Pre	0
63	Mix	cb	nosema	Post	0
63	Mix	cb	varroa	Pre	0
63	Mix	cb	varroa	Post	0
63	Mix	cb	ABPV	Post	NA
63	Mix	cb	CBPV	Post	NA
63	Mix	cb	DWV	Post	NA
63	Mix	cb	IAPV	Post	NA
63	Mix	cb	KBV	Post	NA
63	Mix	cb	LSV2	Post	NA
63	Mix	cb	VDV	Post	NA
64	BP	b	nosema	Pre	0.75
64	BP	b	nosema	Post	0
64	BP	b	varroa	Pre	0
64	BP	b	varroa	Post	0
64	BP	b	ABPV	Post	0
64	BP	b	CBPV	Post	0
64	BP	b	DWV	Post	1200000000
64	BP	b	IAPV	Post	0
64	BP	b	KBV	Post	1642
64	BP	b	LSV2	Post	2200000
64	BP	b	VDV	Post	33100000
65	WF	br	nosema	Pre	0.7
65	WF	br	nosema	Post	0
65	WF	br	varroa	Pre	0
65	WF	br	varroa	Post	0
65	WF	br	ABPV	Post	0
65	WF	br	CBPV	Post	0
65	WF	br	DWV	Post	1400000
65	WF	br	IAPV	Post	0
65	WF	br	KBV	Post	0
65	WF	br	LSV2	Post	581300000
65	WF	br	VDV	Post	1500000
66	Mix	cb	nosema	Pre	1.45
66	Mix	cb	nosema	Post	0
66	Mix	cb	varroa	Pre	0
66	Mix	cb	varroa	Post	0
66	Mix	cb	ABPV	Post	NA
66	Mix	cb	CBPV	Post	NA
66	Mix	cb	DWV	Post	NA
66	Mix	cb	IAPV	Post	NA
66	Mix	cb	KBV	Post	NA
66	Mix	cb	LSV2	Post	NA
66	Mix	cb	VDV	Post	NA
67	BP	cb	nosema	Pre	5.2
67	BP	cb	nosema	Post	0
67	BP	cb	varroa	Pre	0.3333333333333333
67	BP	cb	varroa	Post	0
67	BP	cb	ABPV	Post	0
67	BP	cb	CBPV	Post	33700000
67	BP	cb	DWV	Post	3400000
67	BP	cb	IAPV	Post	0
67	BP	cb	KBV	Post	2406
67	BP	cb	LSV2	Post	2200000
67	BP	cb	VDV	Post	47400000000
70	None	cb	nosema	Pre	1.7
70	None	cb	nosema	Post	0
70	None	cb	varroa	Pre	0
70	None	cb	varroa	Post	0
70	None	cb	ABPV	Post	0
70	None	cb	CBPV	Post	8600000
70	None	cb	DWV	Post	38300000000
70	None	cb	IAPV	Post	0
70	None	cb	KBV	Post	0
70	None	cb	LSV2	Post	0
70	None	cb	VDV	Post	229000000
72	BP	mr	nosema	Pre	1.15
72	BP	mr	nosema	Post	0.05
72	BP	mr	varroa	Pre	0
72	BP	mr	varroa	Post	0
72	BP	mr	ABPV	Post	0
72	BP	mr	CBPV	Post	10900000000
72	BP	mr	DWV	Post	21500000000
72	BP	mr	IAPV	Post	0
72	BP	mr	KBV	Post	0
72	BP	mr	LSV2	Post	0
72	BP	mr	VDV	Post	1800000000
74	Mix	mr	nosema	Pre	0
74	Mix	mr	nosema	Post	0
74	Mix	mr	varroa	Pre	0
74	Mix	mr	varroa	Post	1
74	Mix	mr	ABPV	Post	NA
74	Mix	mr	CBPV	Post	NA
74	Mix	mr	DWV	Post	NA
74	Mix	mr	IAPV	Post	NA
74	Mix	mr	KBV	Post	NA
74	Mix	mr	LSV2	Post	NA
74	Mix	mr	VDV	Post	NA
75	SF	cb	nosema	Pre	0
75	SF	cb	nosema	Post	0
75	SF	cb	varroa	Pre	0
75	SF	cb	varroa	Post	1
75	SF	cb	ABPV	Post	0
75	SF	cb	CBPV	Post	13200000
75	SF	cb	DWV	Post	8000000000
75	SF	cb	IAPV	Post	0
75	SF	cb	KBV	Post	0
75	SF	cb	LSV2	Post	14900000000
75	SF	cb	VDV	Post	309100000
78	Mix	pr	nosema	Pre	0.25
78	Mix	pr	nosema	Post	0
78	Mix	pr	varroa	Pre	0
78	Mix	pr	varroa	Post	0.3333333333333333
78	Mix	pr	ABPV	Post	NA
78	Mix	pr	CBPV	Post	NA
78	Mix	pr	DWV	Post	NA
78	Mix	pr	IAPV	Post	NA
78	Mix	pr	KBV	Post	NA
78	Mix	pr	LSV2	Post	NA
78	Mix	pr	VDV	Post	NA
79	SF	pr	nosema	Pre	1.25
79	SF	pr	nosema	Post	0
79	SF	pr	varroa	Pre	0.3333333333333333
79	SF	pr	varroa	Post	0
79	SF	pr	ABPV	Post	0
79	SF	pr	CBPV	Post	0
79	SF	pr	DWV	Post	30000000
79	SF	pr	IAPV	Post	0
79	SF	pr	KBV	Post	0
79	SF	pr	LSV2	Post	947520
79	SF	pr	VDV	Post	144664
80	BP	pr	nosema	Pre	0.3
80	BP	pr	nosema	Post	0
80	BP	pr	varroa	Pre	0
80	BP	pr	varroa	Post	0.6666666666666666
80	BP	pr	ABPV	Post	0
80	BP	pr	CBPV	Post	0
80	BP	pr	DWV	Post	1300000
80	BP	pr	IAPV	Post	0
80	BP	pr	KBV	Post	0
80	BP	pr	LSV2	Post	919500000
80	BP	pr	VDV	Post	7200000
81	None	pr	nosema	Pre	1.35
81	None	pr	nosema	Post	0
81	None	pr	varroa	Pre	0
81	None	pr	varroa	Post	0.3333333333333333
81	None	pr	ABPV	Post	0
81	None	pr	CBPV	Post	0
81	None	pr	DWV	Post	10500000000
81	None	pr	IAPV	Post	0
81	None	pr	KBV	Post	0
81	None	pr	LSV2	Post	0
81	None	pr	VDV	Post	2800000
82	None	b	nosema	Pre	3.6
82	None	b	nosema	Post	4.8
82	None	b	varroa	Pre	0
82	None	b	varroa	Post	0
82	None	b	ABPV	Post	0
82	None	b	CBPV	Post	0
82	None	b	DWV	Post	7100000000
82	None	b	IAPV	Post	0
82	None	b	KBV	Post	0
82	None	b	LSV2	Post	2000000000
82	None	b	VDV	Post	281882
83	SF	b	nosema	Pre	0
83	SF	b	nosema	Post	0
83	SF	b	varroa	Pre	0.6666666666666666
83	SF	b	varroa	Post	0
83	SF	b	ABPV	Post	0
83	SF	b	CBPV	Post	0
83	SF	b	DWV	Post	0
83	SF	b	IAPV	Post	80600000
83	SF	b	KBV	Post	14959
83	SF	b	LSV2	Post	102000000000
83	SF	b	VDV	Post	1400000
85	Mix	b	nosema	Pre	0
85	Mix	b	nosema	Post	0
85	Mix	b	varroa	Pre	0.3333333333333333
85	Mix	b	varroa	Post	0
85	Mix	b	ABPV	Post	NA
85	Mix	b	CBPV	Post	NA
85	Mix	b	DWV	Post	NA
85	Mix	b	IAPV	Post	NA
85	Mix	b	KBV	Post	NA
85	Mix	b	LSV2	Post	NA
85	Mix	b	VDV	Post	NA
87	SF	b	nosema	Pre	0.3
87	SF	b	nosema	Post	0
87	SF	b	varroa	Pre	0.3333333333333333
87	SF	b	varroa	Post	0.3333333333333333
87	SF	b	ABPV	Post	0
87	SF	b	CBPV	Post	0
87	SF	b	DWV	Post	54300000000
87	SF	b	IAPV	Post	572909
87	SF	b	KBV	Post	0
87	SF	b	LSV2	Post	0
87	SF	b	VDV	Post	320767
88	WF	b	nosema	Pre	0
88	WF	b	nosema	Post	0
88	WF	b	varroa	Pre	0
88	WF	b	varroa	Post	0
88	WF	b	ABPV	Post	0
88	WF	b	CBPV	Post	0
88	WF	b	DWV	Post	25700000000
88	WF	b	IAPV	Post	0
88	WF	b	KBV	Post	0
88	WF	b	LSV2	Post	0
88	WF	b	VDV	Post	495407
89	BP	b	nosema	Pre	3.05
89	BP	b	nosema	Post	3.55
89	BP	b	varroa	Pre	0
89	BP	b	varroa	Post	0.3333333333333333
89	BP	b	ABPV	Post	0
89	BP	b	CBPV	Post	0
89	BP	b	DWV	Post	1700000
89	BP	b	IAPV	Post	0
89	BP	b	KBV	Post	0
89	BP	b	LSV2	Post	16700000000
89	BP	b	VDV	Post	422648
90	Mix	b	nosema	Pre	0.35
90	Mix	b	nosema	Post	0.2
90	Mix	b	varroa	Pre	0.3333333333333333
90	Mix	b	varroa	Post	0
90	Mix	b	ABPV	Post	NA
90	Mix	b	CBPV	Post	NA
90	Mix	b	DWV	Post	NA
90	Mix	b	IAPV	Post	NA
90	Mix	b	KBV	Post	NA
90	Mix	b	LSV2	Post	NA
90	Mix	b	VDV	Post	NA
91	None	b	nosema	Pre	1.4
91	None	b	nosema	Post	0
91	None	b	varroa	Pre	0
91	None	b	varroa	Post	0.3333333333333333
91	None	b	ABPV	Post	0
91	None	b	CBPV	Post	0
91	None	b	DWV	Post	9400000000
91	None	b	IAPV	Post	0
91	None	b	KBV	Post	0
91	None	b	LSV2	Post	2600000
91	None	b	VDV	Post	4000000000
92	Mix	br	nosema	Pre	2.7
92	Mix	br	nosema	Post	0
92	Mix	br	varroa	Pre	0
92	Mix	br	varroa	Post	0
92	Mix	br	ABPV	Post	NA
92	Mix	br	CBPV	Post	NA
92	Mix	br	DWV	Post	NA
92	Mix	br	IAPV	Post	NA
92	Mix	br	KBV	Post	NA
92	Mix	br	LSV2	Post	NA
92	Mix	br	VDV	Post	NA
93	SF	br	nosema	Pre	0.7
93	SF	br	nosema	Post	0
93	SF	br	varroa	Pre	0
93	SF	br	varroa	Post	0.3333333333333333
93	SF	br	ABPV	Post	0
93	SF	br	CBPV	Post	0
93	SF	br	DWV	Post	15900000000
93	SF	br	IAPV	Post	0
93	SF	br	KBV	Post	0
93	SF	br	LSV2	Post	0
93	SF	br	VDV	Post	8700000000
94	None	br	nosema	Pre	0
94	None	br	nosema	Post	0
94	None	br	varroa	Pre	0
94	None	br	varroa	Post	0.6666666666666666
94	None	br	ABPV	Post	0
94	None	br	CBPV	Post	3000000
94	None	br	DWV	Post	9400000000
94	None	br	IAPV	Post	0
94	None	br	KBV	Post	0
94	None	br	LSV2	Post	1200000
94	None	br	VDV	Post	817869
95	BP	br	nosema	Pre	0.4
95	BP	br	nosema	Post	0.45
95	BP	br	varroa	Pre	0.3333333333333333
95	BP	br	varroa	Post	0
95	BP	br	ABPV	Post	0
95	BP	br	CBPV	Post	0
95	BP	br	DWV	Post	5400000
95	BP	br	IAPV	Post	0
95	BP	br	KBV	Post	0
95	BP	br	LSV2	Post	0
95	BP	br	VDV	Post	3700000
96	Mix	br	nosema	Pre	0.5
96	Mix	br	nosema	Post	0
96	Mix	br	varroa	Pre	0.3333333333333333
96	Mix	br	varroa	Post	1.3333333333333333
96	Mix	br	ABPV	Post	NA
96	Mix	br	CBPV	Post	NA
96	Mix	br	DWV	Post	NA
96	Mix	br	IAPV	Post	NA
96	Mix	br	KBV	Post	NA
96	Mix	br	LSV2	Post	NA
96	Mix	br	VDV	Post	NA
97	WF	br	nosema	Pre	0.85
97	WF	br	nosema	Post	0
97	WF	br	varroa	Pre	0
97	WF	br	varroa	Post	0
97	WF	br	ABPV	Post	0
97	WF	br	CBPV	Post	0
97	WF	br	DWV	Post	0
97	WF	br	IAPV	Post	0
97	WF	br	KBV	Post	0
97	WF	br	LSV2	Post	206000000000
97	WF	br	VDV	Post	1000000
