## Supplementary material for "Mites alight! Sunflower crop area and pollen supplementation enhance honey bee resistance to *Varroa destructor*": Sunflower_US_totals.csv

Year	Sunflower_acres
2021	1376000
2020	1718700
2019	1350600
2018	1301000
2017	1403000
2016	1596600
2015	1860100
2014	1565300
2013	1575500
2012	1920000
2011	1543000
2010	1951500
2009	2030000
2008	2516500
2007	2070000
2006	1950000
2005	2709000
2004	1873000
2003	2344000
2002	2581000
2001	2633000
2000	2840000
1999	3553000
1998	3568000
1997	2888000
1996	2536000
1995	3478000
1994	3567000
1993	2757000
1992	2187000
1991	2746000
1990	1905000
1989	1840000
1988	2038000
1987	1805000
1986	2025000
1985	3055000
1984	3754000
1983	3110000
1982	4815000
1981	3865000
1980	3910000
1979	5555000
1978	2840000
1977	2321000
1976	834000
1975	787000
